# A mechanism of synergistic Mediator recruitment in RNA polymerase II transcription activation revealed by single-molecule fluorescence

**DOI:** 10.1101/2024.12.10.627625

**Authors:** Daniel H. Zhou, Jongcheol Jeon, Nida Farheen, Larry J. Friedman, Jane Kondev, Stephen Buratowski, Jeff Gelles

## Abstract

Transcription activators trigger transcript production by RNA Polymerase II (RNApII) via the Mediator coactivator complex. Here the dynamics of activator, Mediator, and RNApII binding at promoter DNA were analyzed using multi-wavelength single-molecule microscopy of fluorescently labeled proteins in budding yeast nuclear extract. Binding of Mediator and RNApII to the template required activator and an upstream activator sequence (UAS), but not a core promoter. While Mediator and RNApII sometimes bind as a pre-formed complex, more commonly Mediator binds first and subsequently recruits RNApII to form a preinitiation complex precursor (pre-PIC) tethered to activators on the UAS. Interestingly, Mediator occupancy has a highly non-linear response to activator concentration, and fluorescence intensity measurements show Mediator preferentially associates with templates having at least two activators bound. Statistical mechanical modeling suggests this “synergy” is not due to cooperative binding between activators, but instead occurs when multiple DNA-bound activator molecules simultaneously interact with a single Mediator.
