## Supplementary data file 1 for "A mechanism of synergistic Mediator recruitment in RNA polymerase II transcription activation revealed by single-molecule fluorescence"

### Sheet: UAS+promoter, ACT eq. (Fig 5-6)
	10 nM Gal4-SNAP649-VP16
	number of components, j:	8				Gamma fit parameters	Value	+/-	SE		Calculations:
	n(DNA locations):	506				µ1 (photons)	98.163	+/-	0.527706		# Dyes	Fraction	+/-	SE
	Laser power (mW):	0.5				w (1/photons)	0.0707	+/-	0.00194546		0	0.4576	+/-	0.0221476
	frame rate (1/s):	1	/	1.4		P1	0.0983	+/-	0.00291819		1	0.0533179	+/-	0.00269168
	f (>=1 act):	0.5424	+/-	0.0221476		P2	0.4485	+/-	0.00854066		2	0.243266	+/-	0.0109603
						P3	0.2087	+/-	0.00583638		3	0.113199	+/-	0.00560234
						P4	0.1555	+/-	0.00656593		4	0.0843432	+/-	0.00495421
						P5	0.0004	+/-	0.00668752		5	0.00021696	+/-	0.00362732
						P6	0.0682	+/-	0.00638355		6	0.0369917	+/-	0.00377756
						P7	0	+/-	0.00468127		7	0	+/-	0
						P8	0.0204	+/-	0.00206705		8	0.011065	+/-	0.00120878
											d (Equation 10)	2.8178	+/-	0.0706377
											d * f(>=1 act)	1.52837	+/-	0.0458161
											#Gal4-VP16 (Eq 11)	1.24554	+/-	0.167515
	25 nM Gal4-SNAP649-VP16
	number of components, j:	10				Gamma fit parameters	Value	+/-	SE		Calculations:
	n(DNA locations):	620				µ1 (photons)	101.8	+/-	1.89682		# Dyes	Fraction	+/-	SE
	Laser power (mW):	0.5				w (1/photons)	0.0511	+/-	0.0101529		0	0.3774	+/-	0.0194675
	frame rate (1/s):	1	/	1.4		P1	0.0840072	+/-	0.00984452		1	0.0523029	+/-	0.00649062
	f (>=1 act):	0.6226	+/-	0.0194675		P2	0.477389	+/-	0.041784		2	0.297222	+/-	0.0287064
						P3	0.111477	+/-	0.0322084		3	0.0694057	+/-	0.0202522
						P4	0.171479	+/-	0.0241642		4	0.106763	+/-	0.0156635
						P5	0.0689928	+/-	0.0236216		5	0.0429549	+/-	0.014811
						P6	0.054013	+/-	0.0206514		6	0.0336285	+/-	0.0129307
						P7	0.014855	+/-	0.0210044		7	0.00924872	+/-	0
						P8	6.15881e-05	+/-	0.029288		8	3.83447e-05	+/-	0.0182347
						P9	0.00317916	+/-	0.0249268		9	0.00197935	+/-	0.0155196
						P10	0.0145459	+/-	0.0100313		10	0.00905629	+/-	0.00625644
											d (Equation 10)	3.00673	+/-	0.438145
											d * f(>=1 act)	1.87199	+/-	0.259158
											#Gal4-VP16 (Eq 11)	1.52557	+/-	0.29088
	50 nM Gal4-SNAP649-VP16
	number of components, j:	8				Gamma fit parameters	Value	+/-	SE		Calculations:
	n(DNA locations):	637				µ1 (photons)	131.119	+/-	3.2993		# Dyes	Fraction	+/-	SE
	Laser power (mW):	0.5				w (1/photons)	0.0262	+/-	0.0015		0	0.2479	+/-	0.0171083
	frame rate (1/s):	1	/	1.4		P1	0.0872	+/-	0.0038		1	0.0655831	+/-	0.00391655
	f (>=1 act):	0.7521	+/-	0.0171083		P2	0.2266	+/-	0.0651204		2	0.170426	+/-	0.0494689
						P3	0.4326	+/-	0.0206		3	0.325358	+/-	0.0204093
						P4	0.064	+/-	0.0279		4	0.0481344	+/-	0
						P5	0.0368	+/-	0.0322		5	0.0276773	+/-	0.024244
						P6	0.1144	+/-	0.0369		6	0.0860402	+/-	0.027974
						P7	0.0372	+/-	0.0234		7	0.0279781	+/-	0.0176362
						P8	0.0012	+/-	0.0088		8	0.00090252	+/-	0.00661858
											d (Equation 10)	3.2346	+/-	0.374134
											d * f(>=1 act)	2.43274	+/-	0.272879
											#Gal4-VP16 (Eq 11)	1.98255	+/-	0.342078

### Sheet: UAS+promoter, MED eq. (Fig 5-6)
	10 nM Gal4-SNAP649-VP16
	number of components, j:	4				Gamma fit parameters	Value	+/-	SE		Calculations:
	n(DNA locations):	506				µ1 (photons)	157.511	+/-	1.80581		# Dyes	Fraction	+/-	SE
	Laser power (mW):	1.2				w (1/photons)	0.0544	+/-	0.00243183		0	0.9773	+/-	0.00662143
	frame rate (1/s):	1	/	1.4		P1	0.9148	+/-	0.00291819		1	0.020766	+/-	0.00605764
	f (>=1 Med):	0.0227	+/-	0.00662143		P2	0.085	+/-	0.00854066		2	0.0019295	+/-	0.000595277
						P3	0.0002	+/-	0.00583638		3	4.54e-06	+/-	0.000132493
						P4	0	+/-	0.00656593		4	0	+/-	0
											d (Equation 10)	1.0854	+/-	0.0360089
											d * f(>=1 act)	0.0246386	+/-	0.00618631
											#Mediator (Eq 12)	0.0350977	+/-	0.00881242
	25 nM Gal4-SNAP649-VP16
	number of components, j:	4				Gamma fit parameters	Value	+/-	SE		Calculations:
	n(DNA locations):	620				µ1 (photons)	178.459	+/-	2.26962		# Dyes	Fraction	+/-	SE
	Laser power (mW):	1.2				w (1/photons)	0.044	+/-	0.00206705		0	0.9689	+/-	0.00697146
	frame rate (1/s):	1	/	1.4		P1	0.8835	+/-	0.0146319		1	0.0274768	+/-	0.00617607
	f (>=1 Med):	0.0311	+/-	0.00697146		P2	0.1155	+/-	0.0141046		2	0.00359205	+/-	0.000916935
						P3	0	+/-	0.00376933		3	0	+/-	0
						P4	0.001	+/-	0.000972731		4	3.11e-05	+/-	3.10448e-05
											d (Equation 10)	1.1185	+/-	0.0339538
											d * f(>=1 act)	0.0347853	+/-	0.00644379
											#Mediator (Eq 12)	0.0495518	+/-	0.00917921
	50 nM Gal4-SNAP649-VP16
	number of components, j:	4				Gamma fit parameters	Value	+/-	SE		Calculations:
	n(DNA locations):	637				µ1 (photons)	165.405	+/-	0.697509		# Dyes	Fraction	+/-	SE
	Laser power (mW):	1.2				w (1/photons)	0.0399	+/-	0.000607957		0	0.8209	+/-	0.0151923
	frame rate (1/s):	1	/	1.4		P1	0.972	+/-	0.00984421		1	0.174085	+/-	0.0148718
	f (>=1 Med):	0.1791	+/-	0.0151923		P2	0	+/-	0.00589718		2	0	+/-	0
						P3	0.0001	+/-	0.00407331		3	1.791e-05	+/-	0.000729531
						P4	0.0279	+/-	0.00674832		4	0.00499689	+/-	0.00128079
											d (Equation 10)	1.0839	+/-	0.0333763
											d * f(>=1 act)	0.194126	+/-	0.015881
											#Mediator (Eq 12)	0.276533	+/-	0.0226229
	190 nM Gal4-VP16
	number of components, j:	4				Gamma fit parameters	Value	+/-	SE		Calculations:
	n(DNA locations):	163				µ1 (photons)	196.699	+/-	1.4901		# Dyes	Fraction	+/-	SE
	Laser power (mW):	0.8				w (1/photons)	0.045	+/-	0.00194546		0	0.7985	+/-	0.0314182
	frame rate (1/s):	1	/	2.7		P1	0.1859	+/-	0.0217925		1	0.0374588	+/-	0.0117758
	f (>=1 Med):	0.2015	+/-	0.0314182		P2	0.5218	+/-	0.013375		2	0.105143	+/-	0.0307876
						P3	0.1074	+/-	0.0138006		3	0.0216411	+/-	0.00689792
						P4	0.1849	+/-	0.0102745		4	0.0372574	+/-	0.0110631
											d (Equation 10)	2.2913	+/-	0.0677763
											d * f(>=1 act)	0.461697	+/-	0.0794776
											#Mediator (Eq 12)	0.657688	+/-	0.113216

### Sheet: UAS+promoter, 1st Act (Fig S3)
	10 nM Gal4-SNAP649-VP16, First Binding per DNA
	number of components, j:	4				Gamma fit parameters	Value	+/-	SE		Calculations:
	n(DNA locations):	506				µ1 (photons)	105.888	+/-	13.4784			Value	+/-	SE
	Laser power (mW):	0.5				w (1/photons)	0.076	+/-	0.0221		f	0.81805	+/-	0.107253	f ≡ monomer labeling fraction
	frame rate (1/s):	1	/	1.4		P1	0.2516	+/-	0.167947		f^2	0.669206	+/-	0.175477	exactly 2 labels
						P2	0.5656	+/-	0.1535		2*f*(1-f)	0.297688	+/-	0.136448	exactly 1 label
						P3	0.1481	+/-	0.0619		(1-f)^2	0.0331057	+/-	0.0390295	exactly 0 labels
						P4	0.0347	+/-	0.0285		total	1
	25 nM Gal4-SNAP649-Gcn4, First Binding per DNA
	number of components, j:	4				Gamma fit parameters	Value	+/-	SE		Calculations:
	n(DNA locations):	115				µ1 (photons)	125.43	+/-	17.1283			Value	+/-	SE
	Laser power (mW):					w (1/photons)	0.063	+/-	0.0235279		f	0.745791	+/-	0.145598	f ≡ monomer labeling fraction
	frame rate (1/s):					P1	0.302	+/-	0.212411		f^2	0.556205	+/-	0.217172	exactly 2 labels
						P2	0.443	+/-	0.136608		2*f*(1-f)	0.379173	+/-	0.143147	exactly 1 label
						P3	0.228	+/-	0.156062		(1-f)^2	0.0646221	+/-	0.0740248	exactly 0 labels
						P4	0.027	+/-	0.0458399		total	1

### Sheet: UAS-only, ACT (Fig S7)
	05 nM Gal4-SNAP649-VP16
	number of components, j:	10				Gamma fit parameters	Value	+/-	SE		Calculations:
	n(DNA locations):	144				µ1 (photons)	60.4601	+/-	1.724		# Dyes	Fraction	+/-	SE
	Laser power (mW):	0.05				w (1/photons)	0.0868	+/-	0.0062		0	0.7437	+/-	0.0363825
	frame rate (1/s):	1	/	2.7		P1	0.0751	+/-	0.0077		1	0.0192481	+/-	0.00337051
	f (>=1 act):	0.2563	+/-	0.0363825		P2	0.4979	+/-	0.0622859		2	0.127612	+/-	0.0241452
	Frame range:	425	:	850		P3	0.2232	+/-	0.0455		3	0.0572062	+/-	0.0142105
	Time range (s):	1147.5	:	2295		P4	0.0917	+/-	0.0312		4	0.0235027	+/-	0.00866462
	%DNA survival at range	0.768031	:	0.589872		P5	0.0794	+/-	0.0258		5	0.0203502	+/-	0.007216
	%mean DNA survival	0.673453				P6	0.0055	+/-	0.008		6	0.00140965	+/-	0.00206014
						P7	0.0108	+/-	0.0051		7	0.00276804	+/-	0.00136491
						P8	0.0153	+/-	0.0043		8	0.00392139	+/-	0.00123469
						P9	0.001	+/-	0.0015		9	0.0002563	+/-	0.000386168
						P10	0.0001	+/-	0.0004		10	2.563e-05	+/-	0.000102585
											d (Equation 10)	2.7453	+/-	0.267181
											d * f(>=1 act)	0.70362	+/-	0.0837766
											#Gal4-VP16 (Eq 11)	0.638588	+/-	0.113097
	10 nM Gal4-SNAP649-VP16
	number of components, j:	10				Gamma fit parameters	Value	+/-	SE		Calculations:
	n(DNA locations):	144				µ1 (photons)	96.9609	+/-	7.9008		# Dyes	Fraction	+/-	SE
	Laser power (mW):	0.05				w (1/photons)	0.0234	+/-	0.0061		0	0.5402	+/-	0.0415318
	frame rate (1/s):	1	/	2.7		P1	0.0298	+/-	0.0709		1	0.013702	+/-	0.0326233
	f (>=1 act):	0.4598	+/-	0.0415318		P2	0.5383	+/-	0.137195		2	0.24751	+/-	0.0669267
	Frame range:	475	:	950		P3	0.0737	+/-	0.0657		3	0.0338873	+/-	0.0303635
	Time range (s):	1282.5	:	2565		P4	0.1586	+/-	0.0691		4	0.0729243	+/-	0.0324478
	%DNA survival at range	0.74455	:	0.554355		P5	0.1028	+/-	0.057		5	0.0472674	+/-	0.0265541
	%mean DNA survival	0.64343				P6	0.0537	+/-	0.0321		6	0.0246913	+/-	0.0149271
						P7	0.0079	+/-	0.0107		7	0.00363242	+/-	0.00493079
						P8	0.0133	+/-	0.0136		8	0.00611534	+/-	0.00627763
						P9	0.0008	+/-	0.0015		9	0.00036784	+/-	0.0006905
						P10	0.0211	+/-	0.0111		10	0.00970178	+/-	0.00517847
											d (Equation 10)	3.178	+/-	0.586372
											d * f(>=1 act)	1.46124	+/-	0.276057
											#Gal4-VP16 (Eq 11)	1.38807	+/-	0.319196
	20 nM Gal4-SNAP649-VP16, Rep 1
	number of components, j:	10				Gamma fit parameters	Value	+/-	SE		Calculations:
	n(DNA locations):	162				µ1 (photons)	120	Fixed			# Dyes	Fraction	+/-	SE
	Laser power (mW):	0.05				w (1/photons)	0.0448	+/-	0.000668752		0	0.6531	+/-	0.0373968
	frame rate (1/s):	1	/	2.7		P1	0.5192	+/-	0.00443808		1	0.18011	+/-	0.0194774
	f (>=1 act):	0.3469		0.0373968		P2	0.2205	+/-	0.0844496		2	0.0764914	+/-	0.030434
	Frame range:	475	:	950		P3	0.136	+/-	0.0097881		3	0.0471784	+/-	0.00611526
	Time range (s):	1282.5	:	2565		P4	0.0398	+/-	0.014287		4	0.0138066	+/-	0.00517482
	%DNA survival at range	0.74455	:	0.554355		P5	0	+/-	0.0218256		5	0	+/-	0
	%mean DNA survival	0.64343				P6	0.0325	+/-	0.033012		6	0.0112742	+/-	0.0115162
						P7	0	+/-	0.0440769		7	0	+/-	0
						P8	0.0261	+/-	0.0463871		8	0.00905409	+/-	0.0161213
						P9	0	+/-	0.0321609		9	0	+/-	0
						P10	0.0259	+/-	0.0108216		10	0.00898471	+/-	0.00387696
											d (Equation 10)	2.1902	+/-	0.64204
											d * f(>=1 act)	0.75978	+/-	0.166614
											#Gal4-VP16 (Eq 11)	0.721734	+/-	0.1844
	20 nM Gal4-SNAP649-VP16, Rep 2
	number of components, j:	10				Gamma fit parameters	Value	+/-	SE		Calculations:
	n(DNA locations):	236				µ1 (photons)	246.479	+/-	15.2357		# Dyes	Fraction	+/-	SE
	Laser power (mW):	0.05				w (1/photons)	0.0192	+/-	0.0027		0	0.4887	+/-	0.0325389
	frame rate (1/s):	1	/	2.7		P1	0.0739	+/-	0.0137		1	0.0377851	+/-	0.00740605
	f (>=1 act):	0.5113		0.0325389		P2	0.3492	+/-	0.12572		2	0.178546	+/-	0.065277
	Frame range:	450	:	900		P3	0.0752	+/-	0.0662		3	0.0384498	+/-	0.0339364
	Time range (s):	1215	:	2430		P4	0.3282	+/-	0.0814		4	0.167809	+/-	0.0429681
	%DNA survival at range	0.7562	:	0.571838		P5	0.0719	+/-	0.0435		5	0.0367625	+/-	0.0223643
	%mean DNA survival	0.658268				P6	0.0816	+/-	0.0501		6	0.0417221	+/-	0.0257534
						P7	0.0101	+/-	0.0116		7	0.00516413	+/-	0.00594018
						P8	0.0067	+/-	0.0075		8	0.00342571	+/-	0.00384094
						P9	0.0028	+/-	0.0037		9	0.00143164	+/-	0.001894
						P10	0.0004	+/-	0.0016		10	0.00020452	+/-	0.000818184
											d (Equation 10)	3.3133	+/-	0.598408
											d * f(>=1 act)	1.69409	+/-	0.310509
											#Gal4-VP16 (Eq 11)	1.57298	+/-	0.354478
	NOTE: This replicate was not used in Figure S7 because its fit produced anomalously high values of µ1 for both activator and Mediator.
	35 nM Gal4-SNAP649-VP16
	number of components, j:	10				Gamma fit parameters	Value	+/-	SE		Calculations:
	n(DNA locations):	145				µ1 (photons)	81.1145	+/-	1.4657		# Dyes	Fraction	+/-	SE
	Laser power (mW):	0.05				w (1/photons)	0.0672	+/-	0.0036		0	0.5085	+/-	0.0415167
	frame rate (1/s):	1	/	2.7		P1	0.1756	+/-	0.0053		1	0.0863074	+/-	0.00774176
	f (>=1 act):	0.4915		0.0415167		P2	0.3041	+/-	0.0524498		2	0.149465	+/-	0.0287047
	Frame range:	474	:	948		P3	0.1907	+/-	0.0133		3	0.0937291	+/-	0.0102672
	Time range (s):	1279.8	:	2559.6		P4	0.0743	+/-	0.0192		4	0.0365185	+/-	0.00992817
	%DNA survival at range	0.745013	:	0.555044		P5	0.0978	+/-	0.0251		5	0.0480687	+/-	0.0129877
	%mean DNA survival	0.644017				P6	0.071	+/-	0.0241		6	0.0348965	+/-	0.0122064
						P7	0.015	+/-	0.0197		7	0.0073725	+/-	0.00970256
						P8	0.0325	+/-	0.0154		8	0.0159738	+/-	0.00768842
						P9	0.0115	+/-	0.0152		9	0.00565225	+/-	0.00748604
						P10	0.0275	+/-	0.0105		10	0.0135163	+/-	0.00528553
											d (Equation 10)	3.3116	+/-	0.345131
											d * f(>=1 act)	1.62765	+/-	0.176611
											#Gal4-VP16 (Eq 11)	1.54474	+/-	0.262892
	50 nM Activator replicate 1 was not analyzed due to data being collected with a slow frame rate: 1/11.7s
	50 nM Gal4-SNAP649-VP16, Rep 2
	number of components, j:	10				Gamma fit parameters	Value	+/-	SE		Calculations:
	n(DNA locations):	270				µ1 (photons)	124.535	+/-	3.1068		# Dyes	Fraction	+/-	SE
	Laser power (mW):	0.05				w (1/photons)	0.0396	+/-	0.0093		0	0.2912	+/-	0.0276488
	frame rate (1/s):	1	/	2.7		P1	0.0651	+/-	0.0248		1	0.0461429	+/-	0.0176702
	f (>=1 act):	0.7088	+/-	0.0276488		P2	0.4789	+/-	0.0708226		2	0.339444	+/-	0.051916
	Frame range:	300	:	600		P3	0.2069	+/-	0.0349		3	0.146651	+/-	0.0253899
	Time range (s):	810	:	1620		P4	0.1522	+/-	0.0396		4	0.107879	+/-	0.0283822
	%DNA survival at range	0.830025	:	0.688941		P5	0.0375	+/-	0.0332		5	0.02658	+/-	0.023555
	%mean DNA survival	0.754778				P6	0.0415	+/-	0.0219		6	0.0294152	+/-	0.0155651
						P7	0.0089	+/-	0.0051		7	0.00630832	+/-	0.00362325
						P8	0.0002	+/-	0.0009		8	0.00014176	+/-	0.000637944
						P9	0.0007	+/-	0.0014		9	0.00049616	+/-	0.000992509
						P10	0.0081	+/-	0.002		10	0.00574128	+/-	0.00143518
											d (Equation 10)	2.8401	+/-	0.321618
											d * f(>=1 act)	2.01306	+/-	0.230937
											#Gal4-VP16 (Eq 11)	1.63015	+/-	0.283993
	50 nM Activator replicate 3 was not analyzed due to poor image quality in the activator channel
	50 nM Gal4-SNAP649-VP16 Rep 4
	number of components, j:	10				Gamma fit parameters	Value	+/-	SE		Calculations:
	n(DNA locations):	90				µ1 (photons)	151.16	+/-	8.6907		# Dyes	Fraction	+/-	SE
	Laser power (mW):	0.05				w (1/photons)	0.0246	+/-	0.002		0	0.3638	+/-	0.0507116
	frame rate (1/s):	1	/	2.7		P1	0.0536	+/-	0.01		1	0.0341003	+/-	0.00691833
	f (>=1 act):	0.6362		0.0507116		P2	0.2253	+/-	0.186143		2	0.143336	+/-	0.118974
	Frame range:	350	:	700		P3	0.1568	+/-	0.056		3	0.0997562	+/-	0.0365038
	Time range (s):	945	:	1890		P4	0.1606	+/-	0.1095		4	0.102174	+/-	0.0701384
	%DNA survival at range	0.804648	:	0.647459		P5	0.1851	+/-	0.1175		5	0.117761	+/-	0.0753405
	%mean DNA survival	0.721148				P6	0.0392	+/-	0.0464		6	0.024939	+/-	0.0295865
						P7	0.0242	+/-	0.0274		7	0.015396	+/-	0.017475
						P8	0.0871	+/-	0.0331		8	0.055413	+/-	0.0215165
						P9	0.0483	+/-	0.0343		9	0.0307285	+/-	0.0219587
						P10	0.0198	+/-	0.021		10	0.0125968	+/-	0.0133979
											d (Equation 10)	4.2766	+/-	1.01377
											d * f(>=1 act)	2.72077	+/-	0.649914
											#Gal4-VP16 (Eq 11)	2.30599	+/-	0.628351

### Sheet: UAS-only, Med (Fig S7)
	05 nM Gal4-SNAP649-VP16
	number of components, j:	4				Gamma fit parameters	Value	+/-	SE		Calculations:
	n(DNA locations):	115				µ1 (photons)	131	FIXED			# Dyes	Fraction	+/-	SE
	Laser power (mW):	0.2				w (1/photons)	0.0343	+/-	0.00182387		0	0.9837	+/-	0.011808
	frame rate (1/s):	1	/	2.7		P1	0.9407	+/-	0.0501095		1	0.0153334	+/-	0.0111378
	f (>=1 Med):	0.0163	+/-	0.011808		P2	0	+/-	0.0394564		2	0	+/-	0
	Frame range:	425	:	850		P3	0.0593	+/-	0.0307626		3	0.00096659	+/-	0.000861239
	Time range (s):	1147.5	:	2295		P4	0	+/-	0.0027966		4	0	+/-	0
	%DNA survival at range	0.768031	:	0.589872							d (Equation 10)	1.1186	+/-	0.131835
	%mean DNA survival	0.673453									d * f(>=1 act)	0.0182332	+/-	0.0114335
											#Mediator (Eq 12)	0.0289254	+/-	0.0181383
	10 nM Gal4-SNAP649-VP16
	number of components, j:	4				Gamma fit parameters	Value	+/-	SE		Calculations:
	n(DNA locations):	143				µ1 (photons)	175	FIXED			# Dyes	Fraction	+/-	SE
	Laser power (mW):	0.2				w (1/photons)	0.0245	+/-	0.000547161		0	0.8977	+/-	0.0253417
	frame rate (1/s):	1	/	2.7		P1	0.8194	+/-	0.0134079		1	0.0838246	+/-	0.0208102
	f (>=1 Med):	0.1023	+/-	0.0253417		P2	0.1415	+/-	0.0113688		2	0.0144754	+/-	0.00376974
	Frame range:	475	:	950		P3	0.0391	+/-	0.00686991		3	0.00399993	+/-	0.00121479
	Time range (s):	1282.5	:	2565		P4	8.0987e-12	+/-	0.00182387		4	8.28497e-13	+/-	0
	%DNA survival at range	0.74455	:	0.554355							d (Equation 10)	1.2197	+/-	0.0342747
	%mean DNA survival	0.64343									d * f(>=1 act)	0.124775	+/-	0.0224319
											#Mediator (Eq 12)	0.207182	+/-	0.037247
	20 nM Gal4-SNAP649-VP16, Rep 1
	number of components, j:	4				Gamma fit parameters	Value	+/-	SE		Calculations:
	n(DNA locations):	161				µ1 (photons)	150	FIXED			# Dyes	Fraction	+/-	SE
	Laser power (mW):	0.2				w (1/photons)	0.0232	+/-	0.000729548		0	0.9552	+/-	0.0163032
	frame rate (1/s):	1	/	2.7		P1	0.7651	+/-	0.0361813		1	0.0342765	+/-	0.0125785
	f (>=1 Med):	0.0448	+/-	0.0163032		P2	0	+/-	0.0257166		2	0	+/-	0
	Frame range:	475	:	950		P3	0.2267	+/-	0.0232847		3	0.0101562	+/-	0.00384033
	Time range (s):	1282.5	:	2565		P4	0.0082	+/-	0.0102745		4	0.00036736	+/-	0.000479317
	%DNA survival at range	0.74455	:	0.554355							d (Equation 10)	1.478	+/-	0.102582
	%mean DNA survival	0.64343									d * f(>=1 act)	0.0662144	+/-	0.0171647
											#Mediator (Eq 12)	0.109945	+/-	0.028501
	20 nM Gal4-SNAP649-VP16, Rep 2
	number of components, j:	4				Gamma fit parameters	Value	+/-	SE		Calculations:
	n(DNA locations):	193				µ1 (photons)	222.292	+/-	17.6456		# Dyes	Fraction	+/-	SE
	Laser power (mW):	0.2				w (1/photons)	0.0167	+/-	0.0023		0	0.7048	+/-	0.0328331
	frame rate (1/s):	1	/	2.7		P1	0.9207	+/-	0.124302		1	0.271791	+/-	0.0475422
	f (>=1 Med):	0.2952	+/-	0.0328331		P2	0.046	+/-	0.1083		2	0.0135792	+/-	0.0320058
	Frame range:	450	:	899		P3	0.0074	+/-	0.0602		3	0.00218448	+/-	0
	Time range (s):	1215	:	2427.3		P4	0.0259	+/-	0.0099		4	0.00764568	+/-	0
	%DNA survival at range	0.7562	:	0.572193							d (Equation 10)	1.1385	+/-	0.310727
	%mean DNA survival	0.65846									d * f(>=1 act)	0.336085	+/-	0.0797355
											#Mediator (Eq 12)	0.545311	+/-	0.129374
	NOTE: This replicate was not used in Figure S7 because its fit produced anomalously high values of µ1 for both activator and Mediator.
	35 nM Gal4-SNAP649-VP16
	number of components, j:	4				Gamma fit parameters	Value	+/-	SE		Calculations:
	n(DNA locations):	145				µ1 (photons)	75.32	+/-	0.5654		# Dyes	Fraction	+/-	SE
	Laser power (mW):	0.2				w (1/photons)	0.0482	+/-	0.00273581		0	0.9472	+/-	0.0185718
	frame rate (1/s):	1	/	2.7		P1	0.089	+/-	0.0366881		1	0.0046992	+/-	0.00254647
	f (>=1 Med):	0.0528	+/-	0.0185718		P2	0.864	+/-	0.014287		2	0.0456192	+/-	0.0160638
	Frame range:	475	:	949		P3	0	+/-	0.0289387		3	0	+/-	0
	Time range (s):	1282.5	:	2562.3		P4	0.047	+/-	0.0174484		4	0.0024816	+/-	0
	%DNA survival at range	0.74455	:	0.554699							d (Equation 10)	2.005	+/-	0.120709
	%mean DNA survival	0.643617									d * f(>=1 act)	0.105864	+/-	0.0322283
											#Mediator (Eq 12)	0.17573	+/-	0.0534976
	50 nM Gal4-SNAP649-VP16, Rep 1
	number of components, j:	4				Gamma fit parameters	Value	+/-	SE		Calculations:
	n(DNA locations):	279				µ1 (photons)	105.771	+/-	0.694043		# Dyes	Fraction	+/-	SE
	Laser power (mW):	0.16				w (1/photons)	0.404	+/-	0.221722		0	0.728	+/-	0.0266408
	average frame rate (1/s):	1	/	1.18		P1	0.9494	+/-	0.00882878		1	0.258237	+/-	0.0254066
	f (>=1 Med):	0.272	+/-	0.0266408		P2	0.031	+/-	0.0083898		2	0.008432	+/-	0.00242687
	Frame range:	500	:	1000		P3	0.0196	+/-	0.00261421		3	0.0053312	+/-	0.000882194
	Time range (s):	588	:	1179		P4	0	+/-	0.000851139		4	0	+/-	0
	%DNA survival at range	0.873506	:	0.762487							d (Equation 10)	1.0702	+/-	0.0207991
	%mean DNA survival	0.816491									d * f(>=1 act)	0.291094	+/-	0.0260011
											#Mediator (Eq 12)	0.380896	+/-	0.0340228
	Images were captured at 1/1s for 10 frames, then 1/2.7 for 1 frame; sequence repeated for all 1000 frames.
	50 nM Gal4-SNAP649-VP16, Rep 2
	number of components, j:	4				Gamma fit parameters	Value	+/-	SE		Calculations:
	n(DNA locations):	270				µ1 (photons)	141.966	+/-	1.38967		# Dyes	Fraction	+/-	SE
	Laser power (mW):	0.16				w (1/photons)	0.0367	+/-	0.000911935		0	0.6198	+/-	0.0295427
	frame rate (1/s):	1	/	2.7		P1	0.8208	+/-	0.0109589		1	0.312068	+/-	0.024604
	f (>=1 Med):	0.3802	+/-	0.0295427		P2	0.174	+/-	0.0103353		2	0.0661548	+/-	0.00647029
	Frame range:	300	:	600		P3	0	+/-	0.00322217		3	0	+/-	0
	Time range (s):	810	:	1620		P4	0.0052	+/-	0.00170228		4	0.00197704	+/-	0.000665189
	%DNA survival at range	0.830025	:	0.688941							d (Equation 10)	1.1896	+/-	0.026214
	%mean DNA survival	0.754778									d * f(>=1 act)	0.452286	+/-	0.0279266
											#Mediator (Eq 12)	0.640204	+/-	0.0395307
	50 nM Gal4-SNAP649-VP16, Rep 3
	number of components, j:	4				Gamma fit parameters	Value	+/-	SE		Calculations:
	n(DNA locations):	190				µ1 (photons)	154.202	+/-	1.00197		# Dyes	Fraction	+/-	SE
	Laser power (mW):	0.16				w (1/photons)	0.0302	+/-	0.000547161		0	0.6807	+/-	0.0338221
	frame rate (1/s):	1	/	1.36		P1	0.963	+/-	0.00971761		1	0.307486	+/-	0.0327181
	f (>=1 Med):	0.3193	+/-	0.0338221		P2	0.017	+/-	0.00893696		2	0.0054281	+/-	0.00291092
	Frame range:	400	:	800		P3	0.02	+/-	0.00352615		3	0.006386	+/-	0.00131348
	Time range (s):	544	:	1088		P4	0	+/-	0.0014591		4	0	+/-	0
	%DNA survival at range	0.882391	:	0.778614							d (Equation 10)	1.057	+/-	0.0236617
	%mean DNA survival	0.827352									d * f(>=1 act)	0.3375	+/-	0.0334649
											#Mediator (Eq 12)	0.43582	+/-	0.0432143
	50 nM Gal4-SNAP649-VP16, Rep 4
	number of components, j:	4				Gamma fit parameters	Value	+/-	SE		Calculations:
	n(DNA locations):	90				µ1 (photons)	120	FIXED			# Dyes	Fraction	+/-	SE
	Laser power (mW):	0.2				w (1/photons)	0.0381	+/-	0.000851139		0	0.6848	+/-	0.0489727
	frame rate (1/s):	1	/	2.7		P1	0.6031	+/-	0.014076		1	0.190097	+/-	0.0298668
	f (>=1 Med):	0.3152	+/-	0.0489727		P2	0.3554	+/-	0.011308		2	0.112022	+/-	0.0177661
	Frame range:	350	:	700		P3	0.0415	+/-	0.00796423		3	0.0130808	+/-	0.0032299
	Time range (s):	945	:	1890		P4	0	+/-	0.00261421		4	0	+/-	0
	%DNA survival at range	0.804648	:	0.647459							d (Equation 10)	1.4384	+/-	0.0372803
	%mean DNA survival	0.721148									d * f(>=1 act)	0.453384	+/-	0.0474178
											#Mediator (Eq 12)	0.671685	+/-	0.0702498
